# The NF-κB pathway controls H3K9me3 levels at intronic LINE-1 elements and hematopoietic stem cell gene expression in cis

**DOI:** 10.1101/2021.06.08.447574

**Authors:** Yanis Pelinski, Donia Hidaoui, Anne Stolz, François Hermetet, Rabie Chelbi, M’boyba Khadija Diop, Amir M. Chioukh, Françoise Porteu, Emilie Elvira-Matelot

**Affiliations:** Inserm UMR1287, Université Paris-Saclay, Gustave Roussy, 94805, Villejuif, France; Bioinformatics Platform UMS AMMICa INSERM US23/CNRS 3655, Université Paris-Saclay, Gustave Roussy, 94805, Villejuif, France

**Author notes:** to whom the correspondence should be sent: Françoise Porteu, Emilie Elvira-Matelot, INSERM U1287, Cancer Campus Gustave Roussy, PR1, 114 rue Édouard-Vaillant, 94805 Villejuif Cedex-France. Equal contribution (Donia Hidaoui, Anne Stolz, Françoise Porteu, Emilie Elvira-Matelot).

**Keywords:** hematopoietic stem cells, irradiation, heterochromatin, retroelements, TNF-α, NF-κB

## Abstract

Ionizing radiations (IR) alter hematopoietic stem cell (HSC) function on the long-term, but the mechanisms underlying these effects are still poorly understood. We recently showed that IR induces the derepression of L1Md, the mouse young subfamilies of LINE-1/L1 retroelements. L1 contribute to gene regulatory networks. However, how L1Md are derepressed and impact HSC gene expression are not known. Here we show that IR triggers genome-wide H3K9me3 decrease that occurs mainly at L1Md. Loss of H3K9me3 at intronic L1Md harboring NF-κB binding sites motifs but not at promoters is associated with the repression of HSC specific genes. This is correlated with reduced NFKB1 repressor expression. TNF-α-treatment before IR rescued all these effects and prevented IR-induced HSC loss of function *in vivo.* This TNF-α/NF-κB/H3K9me3/L1Md axis might be important to maintain of HSCs while allowing expression of immune genes during myeloid regeneration or damage-induced bone marrow ablation.
