## Supplementary material for "The NF-κB pathway controls H3K9me3 levels at intronic LINE-1 elements and hematopoietic stem cell gene expression in cis": Table S1

### Sheet: unique reads
Table S1. quality control of the reads and peak calling. quality control of unique reads
Sample	Mark	Condition	Raw_Reads	Filtered_Reads	%Dropped	Mapped	Secondary_mapped	Filtered_mapped	% filtered mapped	PCR_Duplicates	%PCR duplicates	final_mapped	final mapped average
H3K9me3_IR1	K9me3	IR	116000000	114000000	1.73	114000000	76400	94200000	82.63	54200000	47.66	40000000	61700000
H3K9me3_IR2	K9me3	IR	205000000	201000000	1.75	201000000	170000	157000000	78.13	73600000	36.72	83400000
H3K9me3_NIR1	K9me3	NIR	207000000	203000000	1.85	203000000	220000	166000000	81.72	122000000	60.09	44400000	54400000
H3K9me3_NIR2	K9me3	NIR	188000000	184000000	2.15	184000000	154000	143000000	77.71	78600000	42.84	64400000
INPUT_IR1	Input	IR	70700000	70100000	0.82	70100000	38700	62300000	88.88	14200000	20.32	48100000
INPUT_IR2	Input	IR	201000000	194000000	3.57	194000000	151000	171000000	87.94	41400000	21.41	129000000
INPUT_NIR1	Input	NIR	55200000	54600000	1.06	54500000	35700	48400000	88.71	11500000	21.08	36900000
INPUT_NIR2	Input	NIR	215000000	207000000	3.75	206000000	158000	183000000	88.23	56200000	27.25	126000000

### Sheet: multiple reads
Table S1. quality control of the reads and peak calling. quality control of multiple reads
Sample	Mark	Condition	Raw_Reads	Filtered_Reads	%Dropped	Mapped	Secondary_mapped	Filtered_mapped	% filtered mapped	PCR_Duplicates	%PCR duplicates	final_mapped	final mapped average
H3K9me3_IR1	K9me3	IR	116000000	114000000	1.73	114000000	76400	111000000	97.78	63200000	55.58	48300000	75150000
H3K9me3_IR2	K9me3	IR	205000000	201000000	1.75	201000000	170000	199000000	98.77	96700000	48.22	102000000
H3K9me3_NIR1	K9me3	NIR	207000000	203000000	1.85	203000000	220000	201000000	98.75	143000000	70.4	58100000	69550000
H3K9me3_NIR2	K9me3	NIR	188000000	184000000	2.15	184000000	154000	182000000	98.74	101000000	54.88	81000000
INPUT_IR1	Input	IR	70700000	70100000	0.82	70100000	38700	69200000	98.63	16500000	23.52	52700000
INPUT_IR2	Input	IR	201000000	194000000	3.57	194000000	151000	191000000	98.28	48800000	25.21	142000000
INPUT_NIR1	Input	NIR	55200000	54600000	1.06	54500000	35700	53700000	98.4	13200000	24.19	40500000
INPUT_NIR2	Input	NIR	215000000	207000000	3.75	206000000	158000	204000000	98.38	64200000	31.13	139000000

### Sheet: peaks
Table S1. quality control of the reads and peak calling. Nb of peaks before and after IDR analysis
sample	mode	unique raw	unique idr < 0.05	multi raw	multi idr < 0.05
H3K9me3_IR1	broad	829	128	10421	297
H3K9me3_IR2	broad	75646	102	68578	270
H3K9me3_NIR1	broad	11775	469	38582	7843
H3K9me3_NIR2	broad	62531	444	71455	7695
