## Supplementary material for "The NF-κB pathway controls H3K9me3 levels at intronic LINE-1 elements and hematopoietic stem cell gene expression in cis": Table S4

### Sheet: Feuil1
table S3. list of the primers used in the study
RT-qPCR			ChIP-qPCR			gRNA
HPRT	F	TGATTATGGACAGGACTGAAAGA	L1- Snx27	F	AGCCACTATACCCAGCTACATA	L1-Mecom	5'gRNA (5'1)	GTTTTCAAGTTACATGACCGAGG
	R	AGCAGGTCAGCAAAGAACTTATAG		R	GACGGTGGCTGGCTGT		3'gRNA (3'-1)	GAAAATATTTACGAGACAGCCGG
Rpl32	F	GAA ACT GGC GGA AAC CCA	L1- Mapre2	F	GAA GCT CTG CGA CTC TCT CG		5'gRNA (5'2)	ATCTCCTTGGCACTGAATGCTGG
	R	GGA TCT GGC CCT TGA ACC TT		R	CAG CTT AGT GTC GGT TTG TGG		3'gRNA (3'-2)	CTGAGACATTAGTTTGTGCAAGG
Mecom	F	CCA GAC CCA CTC CCT TCT TC	L1- Celf2	F	AAG CAC ACA GGG ACA ACA CT
	R	AAA GCT TCA AGC GGG TCA GT		R	CTG CCT GTT CCA GAA GCT GT
Pkia	F	CTG CAA GTG GCA ACA GCA TT	Spi1_TSS	F	TGG GTG CTG GAC TTA GAA CCT TGA
	R	CCT GGG CTT CTC CAC TTT GT		R	AGA CAC AGA CCC TGG CTT TCA TGT
Ttc8	F	ATG CTA TTG CTC AGG TCC CA	L1-Mecom	F	CCT GTG CCA CAA ACC TCT CAG
	R	CTG ACA GCT TGA GTC GGT CC		R	AGT ATA CCC CCA TTG TCA CCC A
Mapre2	F	CCA GGA GAC TAT GAG CAG GC	L1-Pkia	F	TCC ACT CAA TTG TGA CCC AGA G
	R	TAA TAC AGC CCG GGA AGA GC		R	CCT TTT TGT CAG CTG CTA AGG
Snx27	F	GCA AAG GTT GGC ATG GAC AG	L1-Ttc8	F	GCC TGT TCC AGA AGC TGT CA
	R	CTT GCG AAT GGT CAG GCA AG			TGC AAA GGC TCC TAA CCC AA
Celf2	F	GAG TCA GAA CCC TCC CCA GA	L1Md_A	R	GGA TTC CAC ACG TGA TCC TAA
	R	GGC CTC AAG TGC AGC TTT TC		R	TCC TCT ATG AGC AGA CCT GGA
Nfkb1	F	GCTCAG CTT GTG AGG GAT CT	RNA 5s	F	TAC GGC CAT ACC ACC CTG AA
	R	CCC AAC CCT CAG CAA ATC CT		R	CCT GCT TAG CTT CCG AGA TCA
			L1-promoteur	F	ACT GCG GTA CAT AGG GAA GC
				R	TGT GAT CCA CTC ACC AGA GG
